# DNA replication stress redistributes the histone methyltransferase G9a and activates lineage-specific gene expression

**DOI:** 10.64898/2026.10.06.757090

**Authors:** Gillian E. Oaks, Brian T. Do, Emma M. Jakubicka, Patrick J. Cunniff, Abigail P. Ward, Claire M. Choplick, Samantha A. Nelson, Daniel E. Bauer, Matthew G. Vander Heiden

**Author notes:** Co-first authors (Gillian E. Oaks, Brian T. Do).

## Abstract

Perturbations that cause DNA replication stress can induce lineage-specific changes in gene expression. Specifically, DNA replication stress activates primed loci in euchromatin that are epigenetically silenced, but the mechanism linking stalled replication forks to the activation of distal genes remains unknown. Using reactivation of fetal hemoglobin (HbF) by hydroxyurea in erythroid progenitors as a model, we find that redistribution of the repressive histone methyltransferase G9a from cis-regulatory elements to stalled replication forks increases transcription of the gamma-globin genes *HBG1* and *HBG2*, explaining how hydroxyurea increases HbF expression and benefits patients with sickle cell anemia. In addition to loss of *HBG1/2* silencing, redistribution of G9a also increases expression of a primed, GATA1-driven transcriptional program. G9a and H3K9me2 accumulate at stalled replication forks in a manner dependent on the DNA-binding protein WIZ. Overexpression of G9a partially reduces the impact of G9a redistribution on *HBG1/2* transcript levels. Together, these findings support a model in which stalled replication forks recruit corepressors away from primed genes, thereby facilitating their activation and explaining how DNA replication stress promotes lineage-specific changes in gene expression.
