## Supplemental Table 1 for "DNA replication stress redistributes the histone methyltransferase G9a and activates lineage-specific gene expression"

### Sheet: Table S1 RT-qPCR Primers
Gene	Direction	Sequence	Panel(s)
HBB	Forward	TCAAGGGCACCTTTGCCAC	4F, 4I-J
HBB	Reverse	TTGCCCAGGAGCCTGAAGT	4F, 4I-J
HBG	Forward	TGGAGGAGAAACCCTGGGAA	4F, 4I-J
HBG	Reverse	CAGAGGCAGAGGACAGGTTG	4F, 4I-J
EHMT2	Forward	CCCGCAAAACCATGTCCAAA	4F, 4I-J
EHMT2	Reverse	CACCTTTCCCAGTGAGTGGA	4F, 4I-J
WIZ	Forward	ATCTCCGCTGAGGAGGTGAA	4F, 4I-J
WIZ	Reverse	GAAGGTGCCTGGGTCAAAGT	4F, 4I-J
PPIB	Forward	AGCAAGTTCCATCGTGTCATC	4F, 4I-J
PPIB	Reverse	AGCTTGAAGTTCTCATCTGGG	4F, 4I-J
RPLP0	Forward	CGAGGGCACCTGGAAAAC	4F, 4I-J
RPLP0	Reverse	CACATTCCCCCGGATATGA	4F, 4I-J
HBG	Forward	TGGCAAGAAGGTGCTGACTTC	S2D
HBG	Reverse	GCAAAGGTGCCCTTGAGATC	S2D
AHSP	Forward	GGATCTCATTTCCGCAGGATTG	S2D
AHSP	Reverse	CTGCTGCCTGTAATAGTTGATGT	S2D
RPS18	Forward	ATCACCATTATGCAGAATCCACG	S2D
RPS18	Reverse	GACCTGGCTGTATTTTCCATCC	S2D
HBB	Forward	TGGGCAACCCTAAGGTGAAG	S2D
HBB	Reverse	GTGAGCCAGGCCATCACTAAA	S2D
Product #1	Forward	CCAGTGACTAGTGCTGCAAGAAG	S2A
Product #1	Reverse	CGCTGCTGTGCTGCAATCC	S2A
Product #2	Forward	CCAGTAGAAAGAACTTTCATCTTTCCCTC	S2A
Product #2	Reverse	CCTTGCTACTCAGCTGCAATCA	S2A
Product #3	Forward	CCAGTGACTAGTGCTGCAAGAAG	S2A
Product #3	Reverse	GGAGCCGTACATGAACTGAGG	S2A
Product #4	Forward	CACCATCGTGGAACAGTACG	S2A
Product #4	Reverse	CGCTGCTGTGCTGCAATCC	S2A
