## Supplemental Table 2 for "DNA replication stress redistributes the histone methyltransferase G9a and activates lineage-specific gene expression"

### Sheet: Table 2
i7	i5
ATCACG	AGGCTATA
CGATGT	GCCTCTAT
TTAGGC	AGGATAGG
TGACCA	TCAGAGCC
ACAGTG	CTTCGCCT
GCCAAT	TAAGATTA
CAGATC	ACGTCCTG
ACTTGA	GTCAGTAC
GATCAG
TAGCTT
GGCTAC
CTTGTA
AGTCAA
AGTTCC
ATGTCA
CCGTCC
GTAGAG
GTCCGC
GTGAAA
GTGGCC
GTTTCG
CGTACG
GAGTGG
GGTAGC
ACTGAT
ATGAGC
ATTCCT
CAAAAG
CAACTA
CACGAT
CACTCA
CAGGCG
CATGGC
CATTTT
CCAACA
